# Exploring and illustrating the mouse embryo: virtual objects to think and create with

**DOI:** 10.1101/2020.11.23.393991

**Authors:** Stefano Vianello

## Abstract

The teaching, learning, communication, and practice of Developmental Biology require interested parties to be at ease with the considerable spatial complexity of the embryo, and with its evolution over time as it undergoes morphogenesis. In practice, the four dimensionality of embryonic development (space and time) calls upon strong visual-spatial literacy and mental manipulation skills, generally expected to be innate or to come through experience. Yet it has been argued that Developmental Biology suffers the most from available traditional media of communication and representation. To date, few resources exist to engage with the embryo in its 3D and 4D aspects, to communicate such aspects in one’s work, and to facilitate their exploration in the absence of live observations. I here provide a collection of readily-usable volumetric models for all tissues and stages of mouse peri-implantation development as extracted from the eMouse Atlas Project (E5.0 to E9.0), as well as custom-made models of all pre-implantation stages (E0 to E4.0). These models have been converted to a commonly used 3D format (.stl), and are provided in ready-made files for digital exploration and illustration. Further provided is a step-by-step walkthrough on how to practically use these models for exploration and illustration using the free and open source 3D creation suite Blender. I finally outline possible further uses of these very models in outreach initiatives of varying levels, virtual and augmented reality applications, and 3D printing.
