## Supplementary material for "Exploring and illustrating the mouse embryo: virtual objects to think and create with": EMAP_key

### Sheet: Sheet1
Theiler Stage	Embryonic stage	Alias	Model source
TS01	E0.5	One cell egg	custom
TS02	E1.0	2-4 cell stage	custom
TS03	E2.0	4-16 cell stage (morula)	custom
TS04	E3.0	Early blastocyst	custom
TS05	E4.0	Late blastocyst	custom
TS06	E4.5	Attaching blastocyst	custom
TS07	E5.0	Early implanted egg cylinder	EMAP
TS08	E6.0	Pre-streak embryo	EMAP
TS09	E6.5	Early Primitive Streak	EMAP
TS10	E7.0	Mid to late streak embryo	EMAP
TS11	E7.5	Neural plate to headfold stage	EMAP
TS12	E8.0	1 to 7 somites	EMAP
TS13	E8.5	Pre-turning embryo	EMAP
TS14	E9.0	Turned embryo, neuropore closure	EMAP
