## Supplementary Data Table for "Exploring and illustrating the mouse embryo: virtual objects to think and create with"

### Sheet: Sheet1
Theiler stage	EMAP model used	New component name	Original EMAP component name
TS01	N.A.	TS01_1cell	N.A.
TS02	N.A.	TS02_2cell	N.A.
		TS02_4cell	N.A.
TS03	N.A.	TS03_morula	N.A.
TS04	N.A.	TS04_blastocyst_unsorted	N.A.
		TS04_blastocyst_unsorted_HALF	N.A.
TS05	N.A.	TS05_blastocyst_sorted	N.A.
		TS05_blastocyst_sorted_HALF	N.A.
TS06	N.A.	TS06_blastocyst_attaching	N.A.
		TS06_blastocyst_attaching_HALF	N.A.
TS07	EMAP07	TS07_embryo_full	EMA7.vtk
		TS07_X_cavity_proamniotic	/anatomy/embryo/cavities/proamniotic_cavity/proamniotic_cavity.vtk
		TS07_epi	/anatomy/embryo/epiblast/epiblast.vtk
		TS07_prE	/anatomy/embryo/primitive_endoderm/primitive_endoderm.vtk
		TS07_Xecto	/anatomy/extraembryonic_component/ectoderm/ectoderm.vtk
		TS07_Xendo_Reichertmembrane	/anatomy/extraembryonic_component/endoderm/parietal_endoderm/Reichert's_membrane/Reichert's_membrane.vtk
		TS07_Xendo_parietal	/anatomy/extraembryonic_component/endoderm/parietal_endoderm/parietal_endoderm.vtk
		TS07_Xendo_visceral	/anatomy/extraembryonic_component/endoderm/visceral_endoderm/visceral_endoderm.vtk
		TS07_Xecto_muraltrophectoderm	/anatomy/extraembryonic_component/trophectoderm/mural_trophectoderm/mural_trophectoderm.vtk
		TS07_Xecto_polartrophectoderm	/anatomy/extraembryonic_component/trophectoderm/polar_trophectoderm/polar_trophectoderm.vtk
TS08	EMAP08	TS08_embryo_full	EMA8.vtk
		TS08_X_cavity_proamniotic_lower	/anatomy/embryo/cavities_and_their_linings/embryonic_component_of_the_proamniotic_cavity/embryonic_component_of_the_proamniotic_cavity.vtk
		TS08_prE	/anatomy/embryo/endoderm/primitive_endoderm/primitive_endoderm.vtk
		TS08_epi	/anatomy/embryo/epiblast/epiblast.vtk
		TS08_X_cavity_proamniotic_upper	/anatomy/extraembryonic_component/cavities/extraembryonic_component_of_the_proamniotic_cavity/extraembryonic_component_of_the_proamniotic_cavity.vtk
		TS08_Xecto	/anatomy/extraembryonic_component/ectoderm/ectoderm.vtk
		TS08_Xendo_Reichertmembrane	/anatomy/extraembryonic_component/endoderm/parietal_endoderm/Reichert's_membrane/Reichert's_membrane.vtk
		TS08_Xendo_parietal	/anatomy/extraembryonic_component/endoderm/parietal_endoderm/parietal_endoderm.vtk
		TS08_Xendo_visceral	/anatomy/extraembryonic_component/endoderm/visceral_endoderm/visceral_endoderm.vtk
		TS08_Xecto_trophectoderm	/anatomy/extraembryonic_component/trophectoderm/trophectoderm.vtk
TS09	EMAP09	TS09_embryo_full	EMA9.vtk
		TS09_X_cavity_proamniotic_lower	/anatomy/embryo/cavities_and_their_linings/embryonic_component_of_the_proamniotic_cavity/embryonic_component_of_the_proamniotic_cavity.vtk
		TS09_ectoderm	/anatomy/embryo/ectoderm/ectoderm.vtk
		TS09_endoderm	/anatomy/embryo/endoderm/endoderm.vtk
		TS09_mesoderm	/anatomy/embryo/mesoderm/mesoderm.vtk
		TS09_PS	/anatomy/embryo/primitive_streak/primitive_streak.vtk
		TS09_X_cavity_proamniotic_upper	/anatomy/extraembryonic_component/cavities/extraembryonic_component_of_the_proamniotic_cavity/extraembryonic_component_of_the_proamniotic_cavity.vtk
		TS09_Xecto	/anatomy/extraembryonic_component/ectoderm/ectoderm.vtk
		TS09_Xendo_parietal	/anatomy/extraembryonic_component/endoderm/parietal_endoderm/parietal_endoderm.vtk
		TS09_Xendo_visceral	/anatomy/extraembryonic_component/endoderm/visceral_endoderm/visceral_endoderm.vtk
		TS09_Xecto_muraltrophectoderm	/anatomy/extraembryonic_component/trophectoderm/mural_trophectoderm/mural_trophectoderm.vtk
		TS09_Xecto_polartrophectoderm	/anatomy/extraembryonic_component/trophectoderm/polar_trophectoderm/polar_trophectoderm.vtk
TS10	EMAP10	TS10_embryo_full	EMA10.vtk
		TS10_X_cavity_proamniotic_lower	/anatomy/embryo/cavities_and_their_linings/embryonic_component_of_the_proamniotic_cavity/embryonic_component_of_the_proamniotic_cavity.vtk
		TS10_ectoderm	/anatomy/embryo/ectoderm/ectoderm.vtk
		TS10_endoderm	/anatomy/embryo/endoderm/endoderm.vtk
		TS10_mesoderm	/anatomy/embryo/mesoderm/mesoderm.vtk
		TS10_PS	/anatomy/embryo/primitive_streak/primitive_streak.vtk
		TS10_X_amnionectoderm	/anatomy/extraembryonic_component/amniotic_fold/future_amniotic_ectodermal_component/future_amniotic_ectodermal_component.vtk
		TS10_X_amnionmesoderm	/anatomy/extraembryonic_component/amniotic_fold/mesoderm/mesoderm.vtk
		TS10_X_amnionrest	/anatomy/extraembryonic_component/amniotic_fold/rest_of_amniotic_fold/rest_of_amniotic_fold.vtk
		TS10_X_cavity_exocoelomic	/anatomy/extraembryonic_component/cavities/exocoelomic_cavity/exocoelomic_cavity.vtk
		TS10_X_cavity_proamniotic_upper	/anatomy/extraembryonic_component/cavities/extraembryonic_component_of_the_proamniotic_cavity/extraembryonic_component_of_the_proamniotic_cavity.vtk
		TS10_Xecto	/anatomy/extraembryonic_component/ectoderm/ectoderm.vtk
		TS10_Xendo_visceral	/anatomy/extraembryonic_component/endoderm/visceral_endoderm/visceral_endoderm.vtk
		TS10_Xmesoderm	/anatomy/extraembryonic_component/mesoderm/mesoderm.vtk
		TS10_Xecto_polartrophectoderm	/anatomy/extraembryonic_component/trophectoderm/polar_trophectoderm/polar_trophectoderm.vtk
TS11	EMAP11	TS11_embryo_full	EMA11.vtk
		TS11_ectoderm	/anatomy/embryo/ectoderm/ectoderm.vtk
		TS11_endoderm	/anatomy/embryo/endoderm/endoderm.vtk
		TS11_mesoderm	/anatomy/embryo/mesoderm/mesoderm.vtk
		TS11_PS	/anatomy/embryo/primitive_streak/primitive_streak.vtk
		TS11_Xallantois	/anatomy/extraembryonic_component/allantois/mesoderm/mesoderm.vtk
		TS11_Xamnion_ectoderm	/anatomy/extraembryonic_component/amnion/ectoderm/ectoderm.vtk
		TS11_Xamnion_mesoderm	/anatomy/extraembryonic_component/amnionmesoderm/mesoderm.vtk
		TS11_X_cavity_amniotic	/anatomy/extraembryonic_component/cavities/amniotic_cavity/amniotic_cavity.vtk
		TS11_X_cavity_ectoplacental	/anatomy/extraembryonic_component/cavities/ectoplacental_cavity/ectoplacental_cavity.vtk
		TS11_X_cavity_exocoelomic	/anatomy/extraembryonic_component/cavities/exocoelomic_cavity/exocoelomic_cavity.vtk
		TS11_Xchorion_ectoderm	/anatomy/extraembryonic_component/chorion/ectoderm/ectoderm.vtk
		TS11_Xchorion_mesoderm	/anatomy/extraembryonic_component/chorion/mesoderm/mesoderm.vtk
		TS11_Xendo_visceral	/anatomy/extraembryonic_component/endoderm/visceral_endoderm/visceral_endoderm.vtk
		TS11_Xrest	/anatomy/extraembryonic_component/rest_of_extraembryonic_tissue/rest_of_extraembryonic_tissue.vtk
		TS11_Xyolksac_mesoderm	/anatomy/extraembryonic_component/yolk_sac/mesoderm/mesoderm.vtk
TS12	EMAP12	TS12_embryo_full	EMA12.vtk
		TS12_X_cavity_coelom_pericardial	/anatomy/embryo/cavities_and_their_linings/intraembryonic_coelom/pericardial_component/cavity/cavity.vtk
		TS12_X_cavity_coelom_pericardial_mesothelium	/anatomy/embryo/cavities_and_their_linings/intraembryonic_coelom/pericardial_component/mesothelium/mesothelium.vtk
		TS12_X_cavity_coelom_pericardioperitoneal	/anatomy/embryo/cavities_and_their_linings/intraembryonic_coelom/pericardio-peritoneal_component/cavity/cavity.vtk
		TS12_X_cavity_coelom_pericardioperitoneal_mesothelium	/anatomy/embryo/cavities_and_their_linings/intraembryonic_coelom/pericardio-peritoneal_component/mesothelium/mesothelium.vtk
		TS12_X_cavity_coelom_peritoneal	/anatomy/embryo/cavities_and_their_linings/intraembryonic_coelom/peritoneal_component/cavity/cavity.vtk
		TS12_X_cavity_coelom_peritoneal_mesothelium	/anatomy/embryo/cavities_and_their_linings/intraembryonic_coelom/peritoneal_component/mesothelium/mesothelium.vtk
		TS12_X_lumen_ectoderm_brain	/anatomy/embryo/ectoderm/neural_ectoderm/future_brain/future_brain_lumen/future_brain_lumen.vtk
		TS12_ectoderm_brain	/anatomy/embryo/ectoderm/neural_ectoderm/future_brain/future_brain.vtk
		TS12_X_lumen_neuraltube	/anatomy/embryo/ectoderm/neural_ectoderm/future_spinal_crod/neural_tube/neural_lumen/neural_lumen.vtk
		TS12_neuraltube	/anatomy/embryo/ectoderm/neural_ectoderm/future_spinal_crod/neural_tube/neural_tube.vtk
		TS12_ectoderm_surface	/anatomy/embryo/ectoderm/surface_ectoderm/surface_ectoderm.vtk
		TS12_somite_head	/anatomy/embryo/mesenchyme/head_mesenchyme/paraxial_mesenchyme/somite/somite.vtk
		TS12_mesenchyme_head	/anatomy/embryo/mesenchyme/head_mesenchyme/rest_of_head_mesenchyme/rest_of_head_mesenchyme.vtk
		TS12_mesenchyme_intermediate	/anatomy/embryo/mesenchyme/trunk_mesenchyme/intermediate_mesenchyme/intermediate_mesenchyme.vtk
		TS12_mesenchyme_lateralplate_somatopleure	/anatomy/embryo/mesenchyme/trunk_mesenchyme/lateral-plate_mesenchyme/somatopleure/somatopleure.vtk
		TS12_mesenchyme_lateralplate_splanchnopleure	/anatomy/embryo/mesenchyme/trunk_mesenchyme/lateral-plate_mesenchyme/splanchnopleure/splanchnopleure.vtk
		TS12_somite_paraxial	/anatomy/embryo/mesenchyme/trunk_mesenchyme/paraxial_mesenchyme/somite/somite.vtk
		TS12_mesenchyme_paraxial	/anatomy/embryo/mesenchyme/trunk_mesenchyme/paraxial_mesenchyme/unsegmented_mesenchyme/unsegmented_mesenchyme.vtk
		TS12_mesenchyme_paraxial_septum	/anatomy/embryo/mesenchyme/trunk_mesenchyme/septum_transversum/septum_transversum.vtk
		TS12_notochord	/anatomy/embryo/notochord/notochord.vtk
		TS12_cardio_artery_1starch	/anatomy/embryo/organ_system/cardiovascular_system/arterial_system/1st_arch_artery/1st_arch_artery.vtk
		TS12_cardio_aorta_left	/anatomy/embryo/organ_system/cardiovascular_system/arterial_system/dorsal_aorta/left/left.vtk
		TS12_cardio_aorta_right	/anatomy/embryo/organ_system/cardiovascular_system/arterial_system/dorsal_aorta/right/right.vtk
		TS12_cardio_carotid	/anatomy/embryo/organ_system/cardiovascular_system/arterial_system/internal_carotid_artery/internal_carotid_artery.vtk
		TS12_cardio_artery_vitelline	/anatomy/embryo/organ_system/cardiovascular_system/arterial_system/vitelline_artery/vitelline_artery.vtk
		TS12_cardio_blood	/anatomy/embryo/organ_system/cardiovascular_system/blood/blood.vtk
		TS12_heart_jelly	/anatomy/embryo/organ_system/cardiovascular_system/heart/early_primitive_heart_tube/cardiac_jelly/cardiac_jelly.vtk
		TS12_heart_muscle	/anatomy/embryo/organ_system/cardiovascular_system/heart/early_primitive_heart_tube/cardiac_muscle/cardiac_muscle.vtk
		TS12_heart_endocardium	/anatomy/embryo/organ_system/cardiovascular_system/heart/early_primitive_heart_tube/endocardial_tube/endocardial_tube.vtk
		TS12_heart_sinus_left	/anatomy/embryo/organ_system/cardiovascular_system/heart/sinus_venosus/left_horn/left_horn.vtk
		TS12_heart_sinus_right	/anatomy/embryo/organ_system/cardiovascular_system/heart/sinus_venosus/right_horn/right_horn.vtk
		TS12_cardio_vein_cardinal	/anatomy/embryo/organ_system/cardiovascular_system/venous_system/anterior_cardinal_vein/anterior_cardinal_vein.vtk
		TS12_cardio_vein_head	/anatomy/embryo/organ_system/cardiovascular_system/venous_system/primary_head_vein/primary_head_vein.vtk
		TS12_cardio_vein_umbilical	/anatomy/embryo/organ_system/cardiovascular_system/venous_system/umbilical_vein/umbilical_vein.vtk
		TS12_endoderm_gut	/anatomy/embryo/organ_system/visceral_organ/alimentary_system/gut/gut_endoderm/gut_endoderm.vtk
		TS12_X_lumen_endoderm_gut	/anatomy/embryo/organ_system/visceral_organ/alimentary_system/gut/gut_lumen/gut_lumen.vtk
		TS12_PS	/anatomy/embryo/primitive_streak/primitive_streak.vtk
TS13	EMAP13	TS13_embryo_full	EMA13.vtk
		TS13_branchia1_membrane_ectoderm	/anatomy/embryo/branchial_arch/1st_arch/branchial_membrane/ectoderm/ectoderm.vtk
		TS13_branchia1_membrane_endoderm	/anatomy/embryo/branchial_arch/1st_arch/branchial_membrane/endoderm/endoderm.vtk
		TS13_branchia1_ectoderm	/anatomy/embryo/branchial_arch/1st_arch/ectoderm/ectoderm.vtk
		TS13_branchia1_mesenchyme	/anatomy/embryo/branchial_arch/1st_arch/mesenchyme/mesenchyme.vtk
		TS13_X_cavity_coelom_pericardial	/anatomy/embryo/cavities_and_their_linings/intraembryonic_coelom/pericardial_component/cavity/cavity.vtk
		TS13_X_cavity_coelom_pericardial_mesothelium	/anatomy/embryo/cavities_and_their_linings/intraembryonic_coelom/pericardial_component/mesothelium/mesothelium.vtk
		TS13_X_cavity_coelom_pericardioperitoneal	/anatomy/embryo/cavities_and_their_linings/intraembryonic_coelom/pericardio-peritoneal_canal/cavity/cavity.vtk
		TS13_X_cavity_coelom_pericardioperitoneal_mesothelium	/anatomy/embryo/cavities_and_their_linings/intraembryonic_coelom/pericardio-peritoneal_canal/mesothelium/mesothelium.vtk
		TS13_X_cavity_coelom_peritoneal	/anatomy/embryo/cavities_and_their_linings/intraembryonic_coelom/peritoneal_component/cavity/cavity.vtk
		TS13_X_cavity_coelom_peritoneal_mesothelium	/anatomy/embryo/cavities_and_their_linings/intraembryonic_coelom/peritoneal_component/mesothelium/mesothelium.vtk
		TS13_X_lumen_ectoderm_brain	/anatomy/embryo/ectoderm/neural_ectoderm/future_brain/future_brain_lumen/future_brain_lumen.vtk
		TS13_ectoderm_brain	/anatomy/embryo/ectoderm/neural_ectoderm/future_brain/future_brain.vtk
		TS13_X_lumen_neuraltube	/anatomy/embryo/ectoderm/neural_ectoderm/future_spinal_crod/neural_tube/neural_lumen/neural_lumen.vtk
		TS13_neuraltube	/anatomy/embryo/ectoderm/neural_ectoderm/future_spinal_crod/neural_tube/neural_tube.vtk
		TS13_ectoderm_surface	/anatomy/embryo/ectoderm/surface_ectoderm/surface_ectoderm.vtk
		TS13_somite_head	/anatomy/embryo/mesenchyme/head_mesenchyme/paraxial_mesenchyme/somite/somite.vtk
		TS13_mesenchyme_head	/anatomy/embryo/mesenchyme/head_mesenchyme/rest_of_head_mesenchyme/rest_of_head_mesenchyme.vtk
		TS13_mesenchyme_intermediate	/anatomy/embryo/mesenchyme/trunk_mesenchyme/intermediate_mesenchyme/intermediate_mesenchyme.vtk
		TS13_mesenchyme_lateralplate_somatopleure	/anatomy/embryo/mesenchyme/trunk_mesenchyme/lateral-plate_mesenchyme/somatopleure/somatopleure.vtk
		TS13_mesenchyme_lateralplate_splanchnopleure	/anatomy/embryo/mesenchyme/trunk_mesenchyme/lateral-plate_mesenchyme/splanchnopleure/splanchnopleure.vtk
		TS13_somite_paraxial	/anatomy/embryo/mesenchyme/trunk_mesenchyme/paraxial_mesenchyme/somite/somite.vtk
		TS13_mesenchyme_paraxial	/anatomy/embryo/mesenchyme/trunk_mesenchyme/paraxial_mesenchyme/unsegmented_mesenchyme/unsegmented_mesenchyme.vtk
		TS13_mesenchyme_trunk	/anatomy/embryo/mesenchyme/trunk_mesenchyme/rest_of_trunk_mesenchyme/rest_of_trunk_mesenchyme.vtk
		TS13_mesenchyme_trunk_septum	/anatomy/embryo/mesenchyme/trunk_mesenchyme/septum_transversum/septum_transversum.vtk
		TS13_notochord	/anatomy/embryo/notochord/notochord.vtk
		TS13_cardio_artery_1starch	/anatomy/embryo/organ_system/cardiovascular_system/arterial_system/1st_arch_artery/1st_arch_artery.vtk
		TS13_cardio_aorta_left	/anatomy/embryo/organ_system/cardiovascular_system/arterial_system/dorsal_aorta/left/left.vtk
		TS13_cardio_aorta_right	/anatomy/embryo/organ_system/cardiovascular_system/arterial_system/dorsal_aorta/right/right.vtk
		TS13_cardio_carotid	/anatomy/embryo/organ_system/cardiovascular_system/arterial_system/internal_carotid_artery/internal_carotid_artery.vtk
		TS13_cardio_carotidveins	/anatomy/embryo/organ_system/cardiovascular_system/arterial_system/ves_con_int_carotid_arteries_primary_head_veins/ves_con_int_carotid_arteries_primary_head_veins.vtk
		TS13_cardio_artery_vitelline	/anatomy/embryo/organ_system/cardiovascular_system/arterial_system/vitelline_artery/vitelline_artery.vtk
		TS13_cardio_blood	/anatomy/embryo/organ_system/cardiovascular_system/blood/blood.vtk
		TS13_heart	/anatomy/embryo/organ_system/cardiovascular_system/heart/bulbus_cordis/bulbus_cordis.vtk
		TS13_heart_jelly_atrium	/anatomy/embryo/organ_system/cardiovascular_system/heart/common_atrial_chamber/cardiac_jelly/cardiac_jelly.vtk
		TS13_heart_muscle_atrium	/anatomy/embryo/organ_system/cardiovascular_system/heart/common_atrial_chamber/cardiac_muscle/cardiac_muscle.vtk
		TS13_heart_endocardium_atrium	/anatomy/embryo/organ_system/cardiovascular_system/heart/common_atrial_chamber/endocardial_tube/endocardial_tube.vtk
		TS13_heart_jelly_outflow	/anatomy/embryo/organ_system/cardiovascular_system/heart/outflow_tract/cardiac_jelly/cardiac_jelly.vtk
		TS13_heart_endocardium_outflow	/anatomy/embryo/organ_system/cardiovascular_system/heart/outflow_tract/endocardial_tube/endocardial_tube.vtk
		TS13_heart_mesenchyme_outflow	/anatomy/embryo/organ_system/cardiovascular_system/heart/outflow_tract/mesenchyme/mesenchyme.vtk
		TS13_heart_jelly_ventricle	/anatomy/embryo/organ_system/cardiovascular_system/heart/primitive_ventricle/cardiac_jelly/cardiac_jelly.vtk
		TS13_heart_muscle_ventricle	/anatomy/embryo/organ_system/cardiovascular_system/heart/primitive_ventricle/cardiac_muscle/cardiac_muscle.vtk
		TS13_heart_endocardium_ventricle	/anatomy/embryo/organ_system/cardiovascular_system/heart/primitive_ventricle/endocardial_tube/endocardial_tube.vtk
		TS13_heart_sinus_left_endocardium	/anatomy/embryo/organ_system/cardiovascular_system/heart/sinus_venosus/left_horn/endocardial_tube/endocardial_tube.vtk
		TS13_heart_sinus_left_wall	/anatomy/embryo/organ_system/cardiovascular_system/heart/sinus_venosus/left_horn/wall/wall.vtk
		TS13_heart_sinus_right_endocardium	/anatomy/embryo/organ_system/cardiovascular_system/heart/sinus_venosus/right_horn/endocardial_tube/endocardial_tube.vtk
		TS13_heart_sinus_right_wall	/anatomy/embryo/organ_system/cardiovascular_system/heart/sinus_venosus/right_horn/wall/wall.vtk
		TS13_cardio_vein_cardinal_anterior	/anatomy/embryo/organ_system/cardiovascular_system/venous_system/cardinal_vein/anterior/anterior.vtk
		TS13_cardio_vein_cardinal_common	/anatomy/embryo/organ_system/cardiovascular_system/venous_system/cardinal_vein/common/common.vtk
		TS13_cardio_vein_head	/anatomy/embryo/organ_system/cardiovascular_system/venous_system/primary_head_vein/primary_head_vein.vtk
		TS13_cardio_vein_umbilical_left	/anatomy/embryo/organ_system/cardiovascular_system/venous_system/umbilical_vein/left/left.vtk
		TS13_cardio_vein_umbilical_right	/anatomy/embryo/organ_system/cardiovascular_system/venous_system/umbilical_vein/right/right.vtk
		TS13_cardio_vein_vitelline	/anatomy/embryo/organ_system/cardiovascular_system/venous_system/vitelline_vein/vitelline_vein.vtk
		TS13_placode_otic	/anatomy/embryo/organ_system/sensory_organ/ear/inner_ear/otic_placode/otic_placode.vtk
		TS13_ectoderm_eye	/anatomy/embryo/organ_system/sensory_organ/eye/optic_pit/neural_ectoderm/neural_ectoderm.vtk
		TS13_endoderm_gut	/anatomy/embryo/organ_system/visceral_organ/alimentary_system/gut/gut_endoderm/gut_endoderm.vtk
		TS13_X_lumen_endoderm_gut	/anatomy/embryo/organ_system/visceral_organ/alimentary_system/gut/gut_lumen/gut_lumen.vtk
		TS13_pharynx_ectoderm	/anatomy/embryo/organ_system/visceral_organ/alimentary_system/mouth-foregut_junction/buccopharyngeal_membrane/ectoderm/ectoderm.vtk
		TS13_pharynx_endoderm	/anatomy/embryo/organ_system/visceral_organ/alimentary_system/mouth-foregut_junction/buccopharyngeal_membrane/endoderm/endoderm.vtk
		TS13_PS	/anatomy/embryo/primitive_streak/primitive_streak.vtk
		TS13_X	/anatomy/extraembryonic_component/extraembryonic_component.vtk
TS14	EMAP14	TS14_embryo_full	EMA14.vtk
		TS14_branchia1_membrane_ectoderm	/anatomy/embryo/branchial_arch/1st_arch/branchial_membrane/ectoderm/ectoderm.vtk
		TS14_branchia1_membrane_endoderm	/anatomy/embryo/branchial_arch/1st_arch/branchial_membrane/endoderm/endoderm.vtk
		TS14_branchia1_pouch	/anatomy/embryo/branchial_arch/1st_arch/branchial_pouch/branchial_pouch.vtk
		TS14_branchia1_ectoderm	/anatomy/embryo/branchial_arch/1st_arch/ectoderm/ectoderm.vtk
		TS14_branchia1_endoderm	/anatomy/embryo/branchial_arch/1st_arch/endoderm/endoderm.vtk
		TS14_branchia1_mesenchyme	/anatomy/embryo/branchial_arch/1st_arch/mesenchyme/mesenchyme.vtk
		TS14_branchia2_pouch	/anatomy/embryo/branchial_arch/2nd_arch/branchial_pouch/branchial_pouch.vtk
		TS14_branchia2_ectoderm	/anatomy/embryo/branchial_arch/2nd_arch/ectoderm/ectoderm.vtk
		TS14_branchia2_endoderm	/anatomy/embryo/branchial_arch/2nd_arch/endoderm/endoderm.vtk
		TS14_branchia2_mesenchyme	/anatomy/embryo/branchial_arch/2nd_arch/mesenchyme/mesenchyme.vtk
		TS14_X_cavity_coelom	/anatomy/embryo/cavities_and_their_linings/intraembryonic_coelom/cavity/cavity.vtk
		TS14_X_cavity_coelom_lining	/anatomy/embryo/cavities_and_their_linings/intraembryonic_coelom/mesothelial_lining/mesothelial_lining.vtk
		TS14_X_coelom	/anatomy/embryo/cavities_and_their_linings/intraembryonic_coelom/intraembryonic_coelom.vtk
		TS14_ectoderm_surface	/anatomy/embryo/ectoderm/surface_ectoderm/surface_ectoderm.vtk
		TS14_mesenchyme_head_neuralcrest_facioacoustic	/anatomy/embryo/mesenchyme/head_mesenchyme/mesenchyme_derived_from_neural_crest/facio-acoustic_neural_crest/facio-acoustic_neural_crest.vtk
		TS14_mesenchyme_head_neuralcrest_trigeminal	/anatomy/embryo/mesenchyme/head_mesenchyme/mesenchyme_derived_from_neural_crest/trigeminal_neural_crest/trigeminal_neural_crest.vtk
		TS14_somite_head	/anatomy/embryo/mesenchyme/head_mesenchyme/paraxial_mesenchyme/somite/somite.vtk
		TS14_mesenchyme_head	/anatomy/embryo/mesenchyme/head_mesenchyme/head_mesenchyme.vtk
		TS14_mesenchyme_intermediate	/anatomy/embryo/mesenchyme/trunk_mesenchyme/intermediate_mesenchyme/intermediate_mesenchyme.vtk
		TS14_mesenchyme_lateralplate_somatopleure	/anatomy/embryo/mesenchyme/trunk_mesenchyme/lateral_mesenchyme_derived_from_mesoderm/mesenchyme_derived_from_somatopleure/mesenchyme_derived_from_somatopleure.vtk
		TS14_mesenchyme_lateralplate_splanchnopleure	/anatomy/embryo/mesenchyme/trunk_mesenchyme/lateral_mesenchyme_derived_from_mesoderm/mesenchyme_derived_from_splanchnopleure/mesenchyme_derived_from_splanchnopleure.vtk
		TS14_somite_paraxial	/anatomy/embryo/mesenchyme/trunk_mesenchyme/paraxial_mesenchyme/somite/somite.vtk
		TS14_mesenchyme_paraxial	/anatomy/embryo/mesenchyme/trunk_mesenchyme/paraxial_mesenchyme/paraxial_mesenchyme.vtk
		TS14_mesenchyme_trunk_septum	/anatomy/embryo/mesenchyme/trunk_mesenchyme/septum_transversum/septum_transversum.vtk
		TS14_mesenchyme_trunk	/anatomy/embryo/mesenchyme/trunk_mesenchyme/trunk_mesenchyme.vtk
		TS14_notochord	/anatomy/embryo/notochord/notochord.vtk
		TS14_cardio_artery_1starch	/anatomy/embryo/organ_system/cardiovascular_system/arterial_system/1st_arch_artery/1st_arch_artery.vtk
		TS14_cardio_artery_2ndarch	/anatomy/embryo/organ_system/cardiovascular_system/arterial_system/2nd_arch_artery/2nd_arch_artery.vtk
		TS14_cardio_aorta_left	/anatomy/embryo/organ_system/cardiovascular_system/arterial_system/dorsal_aorta/left/left.vtk
		TS14_cardio_aorta_right	/anatomy/embryo/organ_system/cardiovascular_system/arterial_system/dorsal_aorta/right/right.vtk
		TS14_cardio_carotid_left	/anatomy/embryo/organ_system/cardiovascular_system/arterial_system/internal_carotid_artery/left/left.vtk
		TS14_cardio_carotid_right	/anatomy/embryo/organ_system/cardiovascular_system/arterial_system/internal_carotid_artery/right/right.vtk
		TS14_cardio_umbilical_left	/anatomy/embryo/organ_system/cardiovascular_system/arterial_system/umbilical_artery/left/left.vtk
		TS14_cardio_umbilical_right	/anatomy/embryo/organ_system/cardiovascular_system/arterial_system/umbilical_artery/right/right.vtk
		TS14_cardio_artery_vitelline	/anatomy/embryo/organ_system/cardiovascular_system/arterial_system/vitelline_artery/vitelline_artery.vtk
		TS14_cardio_blood	/anatomy/embryo/organ_system/cardiovascular_system/blood/blood.vtk
		TS14_heart	/anatomy/embryo/organ_system/cardiovascular_system/heart/bulbus_cordis/bulbus_cordis.vtk
		TS14_heart_jelly_atrium	/anatomy/embryo/organ_system/cardiovascular_system/heart/common_atrial_chamber/cardiac_jelly/cardiac_jelly.vtk
		TS14_heart_muscle_atrium	/anatomy/embryo/organ_system/cardiovascular_system/heart/common_atrial_chamber/cardiac_muscle/cardiac_muscle.vtk
		TS14_heart_endocardium_atrium	/anatomy/embryo/organ_system/cardiovascular_system/heart/common_atrial_chamber/endocardial_tube/endocardial_tube.vtk
		TS14_heart_mesocardium	/anatomy/embryo/organ_system/cardiovascular_system/heart/mesentery/dorsal_mesocardium/dorsal_mesocardium.vtk
		TS14_heart_jelly_outflow	/anatomy/embryo/organ_system/cardiovascular_system/heart/outflow_tract/cardiac_jelly/cardiac_jelly.vtk
		TS14_heart_endocardium_outflow	/anatomy/embryo/organ_system/cardiovascular_system/heart/outflow_tract/endocardial_tube/endocardial_tube.vtk
		TS14_heart_mesenchyme_outflow	/anatomy/embryo/organ_system/cardiovascular_system/heart/outflow_tract/mesenchyme/mesenchyme.vtk
		TS14_heart_jelly_ventricle	/anatomy/embryo/organ_system/cardiovascular_system/heart/primitive_ventricle/cardiac_jelly/cardiac_jelly.vtk
		TS14_heart_muscle_ventricle	/anatomy/embryo/organ_system/cardiovascular_system/heart/primitive_ventricle/cardiac_muscle/cardiac_muscle.vtk
		TS14_heart_endocardium_ventricle	/anatomy/embryo/organ_system/cardiovascular_system/heart/primitive_ventricle/endocardial_tube/endocardial_tube.vtk
		TS14_heart_sinus_left	/anatomy/embryo/organ_system/cardiovascular_system/heart/sinus_venosus/left_horn/left_horn.vtk
		TS14_heart_sinus_right	/anatomy/embryo/organ_system/cardiovascular_system/heart/sinus_venosus/right_horn/right_horn.vtk
		TS14_cardio_vein_cardinal_anterior	/anatomy/embryo/organ_system/cardiovascular_system/venous_system/cardinal_vein/anterior/anterior.vtk
		TS14_cardio_vein_cardinal_common	/anatomy/embryo/organ_system/cardiovascular_system/venous_system/cardinal_vein/common/common.vtk
		TS14_cardio_vein_cardinal_posterior	/anatomy/embryo/organ_system/cardiovascular_system/venous_system/cardinal_vein/posterior/posterior.vtk
		TS14_cardio_vein_head	/anatomy/embryo/organ_system/cardiovascular_system/venous_system/primary_head_vein/primary_head_vein.vtk
		TS14_cardio_vein_umbilical_left	/anatomy/embryo/organ_system/cardiovascular_system/venous_system/umbilical_vein/left/left.vtk
		TS14_cardio_vein_umbilical_right	/anatomy/embryo/organ_system/cardiovascular_system/venous_system/umbilical_vein/right/right.vtk
		TS14_cardio_carotidveins	/anatomy/embryo/organ_system/cardiovascular_system/venous_system/vessels_connecting_internal_carotid_artery_to_primary_head_veins/vessels_connecting_internal_carotid_artery_to_primary_head_veins.vtk
		TS14_cardio_vein_vitelline	/anatomy/embryo/organ_system/cardiovascular_system/venous_system/vitelline_vein/vitelline_vein.vtk
		TS14_X_lumen_ectoderm_brain	/anatomy/embryo/organ_system/nervous_system/central_nervous_system/future_brain/neural_lumen/neural_lumen.vtk
		TS14_ectoderm_brain	/anatomy/embryo/organ_system/nervous_system/central_nervous_system/future_brain/future_brain.vtk
		TS14_X_lumen_neuraltube	/anatomy/embryo/organ_system/nervous_system/central_nervous_system/future_spinal_cord/neural_tube/neural_lumen/neural_lumen.vtk
		TS14_neuraltube	/anatomy/embryo/organ_system/nervous_system/central_nervous_system/future_spinal_cord/future_spinal_cord.vtk
		TS14_placode_otic_mesenchyme	/anatomy/embryo/organ_system/sensory_organ/ear/inner_ear/otic_pit/associated_mesenchyme/associated_mesenchyme.vtk
		TS14_placode_otic_epithelium	/anatomy/embryo/organ_system/sensory_organ/ear/inner_ear/otic_pit/epithelium/epithelium.vtk
		TS14_X_lumen_placode_otic	/anatomy/embryo/organ_system/sensory_organ/ear/inner_ear/otic_pit/lumen/lumen.vtk
		TS14_eye_mesenchyme	/anatomy/embryo/organ_system/sensory_organ/eye/optic_eminence/mesenchyme/mesenchyme.vtk
		TS14_eye_ectoderm	/anatomy/embryo/organ_system/sensory_organ/eye/optic_eminence/surface_ectoderm/surface_ectoderm.vtk
		TS14_eye_vesicle	/anatomy/embryo/organ_system/sensory_organ/eye/optic_vesicle/optic_vesicle.vtk
		TS14_endoderm_thyroid	/anatomy/embryo/organ_system/visceral_organ/alimentary_system/gut/foregut/gland/thyroid_primordium/thyroid_primordium.vtk
		TS14_endoderm_biliaryduct	/anatomy/embryo/organ_system/visceral_organ/alimentary_system/gut/foregut-midgut_junction/biliary_bud/biliary_bud.vtk
		TS14_X_lumen_endoderm_gut	/anatomy/embryo/organ_system/visceral_organ/alimentary_system/gut/gut_lumen/gut_lumen.vtk
		TS14_endoderm_gut	/anatomy/embryo/organ_system/visceral_organ/alimentary_system/gut/gut.vtk
		TS14_pharynx_ectoderm	/anatomy/embryo/organ_system/visceral_organ/alimentary_system/mouth-foregut_junction/buccopharyngeal_membrane/ectoderm/ectoderm.vtk
		TS14_pharynx_endoderm	/anatomy/embryo/organ_system/visceral_organ/alimentary_system/mouth-foregut_junction/buccopharyngeal_membrane/endoderm/endoderm.vtk
		TS14_endoderm_pituitary	/anatomy/embryo/organ_system/visceral_organ/alimentary_system/oral_region/stomatodaeum/gland/pituitary/Rathke's_pouch/Rathke's_pouch.vtk
		TS14_urogenital_nephriccord	/anatomy/embryo/organ_system/visceral_organ/urogenital_system/nephric_cord/nephric_cord.vtk
		TS14_urogenital_nephricduct	/anatomy/embryo/organ_system/visceral_organ/urogenital_system/nephric_duct/nephric_duct.vtk
		TS14_PS	/anatomy/embryo/primitive_streak/primitive_streak.vtk
		TS14_X	/anatomy/extraembryonic_component/extraembryonic_component.vtk
