## Supplementary material for "Exploring and illustrating the mouse embryo: virtual objects to think and create with": Glossary

### Sheet: Sheet1
3D illustration glossary
Term	Definition
to render	to create a 2D illustration out of a 3D scene (equivalent of taking a snapshot)
render	the 2D snaphost of a 3D scene
material (or shader)	the visual properties of a model (e.g. colour, texture, appearance). A colored cube will thus be the result of a coloured shader applied on top of a cube model
Blender	a popular, open source, free 3D creation suite. Other common (paying!) alternatives are Autodesk Maya, Houdini, Cinema 4D, and Zbrush
Augmented reality	interactive experience where 3D models are made to appear in the real world (as filmed e.g. through a smartphone). Pointing at a specific cue with one's phone might for example trigger the appearance of an embryonic model mid air
Virtual reality	simulated experience where 3D objects are seen or explored in a separate reality, outside of the real world (e.g. by putting on virtual reality goggles). Typically, the user is interacting with an entirely artificial environment and is not aware of their actual surrounding.
3D printing	process through which a 3D object is fabricated from a computer model, usually by additive processes whereas a filament of plastic resin is heated, extruded through a moving nozzle, and thus deposited on a surface layer by layer.
2.5D illustration	or pseudo-3D, illustration technique using projections to give the impression of three-dimensionality when representing objects on a flat surface
